# Modular and state-relevant connectivity in high-frequency resting-state BOLD fMRI data: An independent component analysis

**DOI:** 10.1101/2020.07.22.212720

**Authors:** Thomas DeRamus, Ashkan Faghiri, Armin Iraji, Oktay Agcaoglu, Victor Vergara, Zening Fu, Rogers Silva, Harshvardhan Gazula, Julia Stephen, Tony W. Wilson, Yu-Ping Wang, Vince Calhoun

**Affiliations:** Tri-institutional Center for Translational Research in Neuroimaging and Data Science (TReNDS), Georgia State University, Georgia Institute of Technology, Emory University, Atlanta, Georgia, USA; Department of Electrical and Computer Engineering, Georgia Tech, Georgia, USA; The Mind Research Network, Albuquerque, NM, USA; Department of Neurological Sciences, University of Nebraska Medical Center, Omaha, Nebraska; Center for Magnetoencephalography, University of Nebraska Medical Center, Omaha, Nebraska; Department of Biomedical Engineering, Tulane University, New Orleans, LA, USA; Department of Psychology, Georgia State University, Georgia, USA

**Keywords:** Blood-oxygenation-level-dependence frequency spectrum analysis, spatially constrained independent component analysis, resting-state functional magnetic resonance imaging

## Abstract

Resting-state fMRI (rs-fMRI) data are typically filtered at different frequency bins between 0.008∼0.2 Hz (varies across the literature) prior to analysis to mitigate nuisance variables (e.g., drift, motion, cardiac, and respiratory) and maximize the sensitivity to neuronal-mediated BOLD signal. However, multiple lines of evidence suggest meaningful BOLD signal may also be parsed at higher frequencies. To test this notion, a functional network connectivity (FNC) analysis based on a spatially informed independent component analysis (ICA) was performed at seven different bandpass frequency bins to examine FNC matrices across spectra. Further, eyes open (EO) vs. eyes closed (EC) resting-state acquisitions from the same participants were compared across frequency bins to examine if EO vs. EC FNC matrices and randomness estimations of FNC matrices are distinguishable at different frequencies.

Results show that FNCs in higher-frequency bins display modular FNC similar to the lowest frequency bin, while r-to-z FNC and FNC-based measures indicating matrix non-randomness were highest in the 0.31-0.46 Hz range relative to all frequency bins above and below this range. As such, the FNC within this range appears to be the most temporally correlated, but the mechanisms facilitating this coherence require further analyses. Compared to EO, EC displayed greater FNC (involved in visual, cognitive control, somatomotor, and auditory domains) and randomness values at lower frequency bins, but this phenomenon flipped (EO > EC) at frequency bins greater than 0.46 Hz, particularly within visual regions.

While the effect sizes range from small to large specific to frequency range and resting state (EO vs. EC), with little influence from common artifacts. These differences indicate that unique information can be derived from FNC between BOLD signals at different frequencies relative to a given restingstate acquisition and support the hypothesis meaningful BOLD signal is present at higher frequency ranges.
