## Supplementary Table 1 for "Modular and state-relevant connectivity in high-frequency resting-state BOLD fMRI data: An independent component analysis"

### Sheet: Supplementary Table. 1
Supplementary Table 1. Data quality differences in across participants and task
	N	Range	Difference (W)	pseudoMedian (V)	Test Statistic	p-value	CI95%	Eff size
F vs M	89/84
FWHM		3.3-3.7 vs 3.3-3.9	-0.004		W = 14634	p = 0.733	-0.025 : 0.018	r = -0.0183
*mediantSNR		20-66.4 vs 11.3-65.7	2.37		W = 16848	p = 0.0415	0.094 : 4.655	r = 0.109
Outlier stdev		0.8-1185 vs 0.07-3449	-7.966		W = 13559	p = 0.13427	-21.757 : 2.540	r = -0.077
*Motion EC		0.03-0.12 vs 0.04-0.44	-0.012		W = 2400	p = 4.859 x 10-5	-0.019 : -0.006	r =-0.308
*Motion EO		0.03-0.18 vs 0.04-0.28	-0.009		W = 2822	p = 0.005	-0.015 : -0.003	r = -0.211
MRN vs UNMC	92/82
*FWHM		3.3-3.5 vs 3.4-3.9	0.149		W = 29661	p = 2.22 x 10-16	0.137 : 0.161	r = 0.836
*mediantSNR		15.5-55.4 vs 11.3-66.4	8.412		W = 21734	p = 1.31 x 10-12	6.353 : 10.413	r = 0.38
Outlier stdev		0.8-2400 vs 0.07-3449	-1.716		W = 14790	p = 0.751	-11.876 : 9.826	r = -0.67
Motion		0.03-0.22 vs 0.04-0.44	-0.001		W = 14589	p = 0.595	-0.005 : 0.003	r = 0.029
EC vs EO	174
*FWHM		3.3-3.9 vs 3.3-3.9		-0.007	V = 5237.5	p = 0.0004	-0.0105 : -0.003	r = -0.271
mediantSNR		14.6-66.2 vs 11.3-66.2		-0.459	V = 7095	p = 0.437	-1.636 : 0.634	r = -0.059
Outlier stdev		1.8-3448.7 vs 0.07-1279		18.86	V = 8788	p = 0.077	-1.893 : 50.595	r = -0.093
Motion		0.03-0.4 vs 0.3-0.3		0.0006	V = 8071	p = 0.491	-0.001 : 0.002	r = -0.052
Note: * Indicates statistical significance at or below a 0.05 threshold.
W represents the rank-difference statistic from a Wilcoxon rank-sum test, quantified using the difference in ranks and an r effect size
χ2 Represents the goodness-of-fit from a Pearson chi-squared test. Effect size is displayed using phi.
V Represents the Wilcoxon signed-rank test pseudo median, effect size is quantified using a paired r.
F, Female; M, Male, EC, eyes closed; EO, eyes open; tSNR, temporal signal-to-noise ratio; stdev, standard deviation; MRN, Mind Research Network; UNMC Univeristy
of Nebraska Medical Center
