## Supplementary Table 2 for "Modular and state-relevant connectivity in high-frequency resting-state BOLD fMRI data: An independent component analysis"

### Sheet: Supplementary Table. 2
Supplementary Table 2. Software and Framework versions
Program/Framework	Study	Version	Framework	Build
AFNI	DeRamus et al,. 2020	linux_xorg7_64: 18.0.09	bash	Jan 19 2018
ANTs	DeRamus et al,. 2020	3.0.0.0	bash	dev122-g65096
FSL	DeRamus et al,. 2020	5.0.5	bash
Matlab	Agcaoglu et al., 2019	R2011a		7.12.0.635
SPM	Agcaoglu et al., 2019	8	Matlab
GIFT toolbox	Agcaoglu et al., 2019	GroupICAT v4.0b	Matlab	Feb 20, 2017
Matlab	DeRamus et al,. 2020	R2019a, Update 4		9.6.0.1150989
GIFT toolbox	DeRamus et al,. 2020	GroupICAT v4.0b	Matlab	Feb 20, 2017
R	DeRamus et al,. 2020	x86_64-pc-linux-gnu, 3.6.2		Dec 12, 2019, "Dark and Stormy Night"
afex	DeRamus et al,. 2020	0.26.0	R
effsize	DeRamus et al,. 2020	0.7.6	R
emmeans	DeRamus et al,. 2020	1.4.3.1	R
interactions	DeRamus et al,. 2020	1.1.1	R
lme4	DeRamus et al,. 2020	1.1-21	R
lmerTest	DeRamus et al,. 2020	3.1.1	R
nortest	DeRamus et al,. 2020	1.0.4	R
predictmeans	DeRamus et al,. 2020	1.0.2	R
r2glmm	DeRamus et al,. 2020	0.1.2	R
rcompanion	DeRamus et al,. 2020	2.3.21	R
SLURM	DeRamus et al,. 2020	19.05.0	bash
AFNI, Analysis of Functional Neuroimages; ANTs, Advanced Normalization Tools; FSL, FMRIB Software Library; SPM, Statistical Parametric Mapping; GIFT, Group ICA of fMRI;
SLURM, Simple Linux Utility for Resource Management workload manager
